# Continuous lifelong learning for modeling of gene regulation from single cell multiome data by leveraging atlas-scale external data

**DOI:** 10.1101/2023.08.01.551575

**Authors:** Qiuyue Yuan, Zhana Duren

## Abstract

Accurate context-specific Gene Regulatory Networks (GRNs) inference from genomics data is a crucial task in computational biology. However, existing methods face limitations, such as reliance on gene expression data alone, lower resolution from bulk data, and data scarcity for specific cellular systems. Despite recent technological advancements, including single-cell sequencing and the integration of ATAC-seq and RNA-seq data, learning such complex mechanisms from limited independent data points still presents a daunting challenge, impeding GRN inference accuracy. To overcome this challenge, we present LINGER (LIfelong neural Network for GEne Regulation), a novel deep learning-based method to infer GRNs from single-cell multiome data with paired gene expression and chromatin accessibility data from the same cell. LINGER incorporates both 1) atlas-scale external bulk data across diverse cellular contexts and 2) the knowledge of transcription factor (TF) motif matching to *cis*-regulatory elements as a manifold regularization to address the challenge of limited data and extensive parameter space in GRN inference. Our results demonstrate that LINGER achieves 2-3 fold higher accuracy over existing methods. LINGER reveals a complex regulatory landscape of genome-wide association studies, enabling enhanced interpretation of disease-associated variants and genes. Additionally, following the GRN inference from a reference sc-multiome data, LINGER allows for the estimation of TF activity solely from bulk or single-cell gene expression data, leveraging the abundance of available gene expression data to identify driver regulators from case-control studies. Overall, LINGER provides a comprehensive tool for robust gene regulation inference from genomics data, empowering deeper insights into cellular mechanisms.
