## Supplementary material for "Continuous lifelong learning for modeling of gene regulation from single cell multiome data by leveraging atlas-scale external data": Table. S1

### Sheet: GroundTruth_binding_trans_PBMCs
The information of ChIP-seq data from Cristrome DB, used as ground truth data for the trans-regulation and TF-RE binding potential for PBMC data.
ID	TF	cluster	Original cell type
5967	MYC	naive B cells	B Lymphocyte
41301	IRF1	classical monocytes	Monocyte
81223	RUNX1	classical monocytes	Monocyte
85986	SPI1	classical monocytes	Monocyte
41287	STAT1	classical monocytes	Monocyte
8481	RUNX1	myeloid DC	Myeloid_DCs
44092	ETS1	naive CD4 T cells	T Lymphocyte
44098	FOXP3	naive CD4 T cells	T Lymphocyte
47435	REST	naive CD4 T cells	T Lymphocyte
44097	RUNX1	naive CD4 T cells	T Lymphocyte

### Sheet: GroundTruth_binding_trans_H1
The information of ChIP-seq data from Cristrome DB, used as ground truth data for the trans-regulation and TF-RE binding potential for H1 data.
id	TF	cluster	Original cell type
46193	ATF2	H1	H1; Embryonic Stem Cel
46174	ATF3	H1	H1; Embryonic Stem Cel
45690	BACH1	H1	H1; Embryonic Stem Cel
45681	CEBPB	H1	H1; Embryonic Stem Cel
46182	CREB1	H1	H1; Embryonic Stem Cel
50987	CTCF	H1	H1; Embryonic Stem Cel
46177	E2F6	H1	H1; Embryonic Stem Cel
46169	EGR1	H1	H1; Embryonic Stem Cel
46185	GABPA	H1	H1; Embryonic Stem Cel
45696	JUND	H1	H1; Embryonic Stem Cel
45687	MAFK	H1	H1; Embryonic Stem Cel
46180	MAX	H1	H1; Embryonic Stem Cel
45695	MXI1	H1	H1; Embryonic Stem Cel
45691	MYC	H1	H1; Embryonic Stem Cel
45697	NRF1	H1	H1; Embryonic Stem Cel
46194	POU5F1	H1	H1; Embryonic Stem Cel
966	PRDM14	H1	H1; Embryonic Stem Cel
46198	REST	H1	H1; Embryonic Stem Cel
45692	RFX5	H1	H1; Embryonic Stem Cel
46192	RXRA	H1	H1; Embryonic Stem Cel
87048	SMAD2	H1	H1; Embryonic Stem Cel
46190	SP1	H1	H1; Embryonic Stem Cel
46176	SP2	H1	H1; Embryonic Stem Cel
46179	SP4	H1	H1; Embryonic Stem Cel
46167	SRF	H1	H1; Embryonic Stem Cel
45684	TBP	H1	H1; Embryonic Stem Cel
46166	TCF12	H1	H1; Embryonic Stem Cel
46189	TEAD4	H1	H1; Embryonic Stem Cel
46171	USF1	H1	H1; Embryonic Stem Cel
45694	USF2	H1	H1; Embryonic Stem Cel
46170	YY1	H1	H1; Embryonic Stem Cel
45688	ZNF143	H1	H1; Embryonic Stem Cel
4933	NANOG	H1	H1; Embryonic Stem Cel

### Sheet: GroundTruth_cis_HiC
Original Cell Type	Acronym	PBMC Cell Type
Megakaryocytes	MK
Erythroblasts	Ery
Neutrophils	Neu
Monocytes	Mon
Macrophages M0	M0
Macrophages M1	M1
Macrophages M2	M2
Endothelial precursors	EndP
Naïve B cells	nB	naïve B cells
Total B cells	tB
Fetal thymus	FetT
Naïve CD4+ T cells	nCD4	naïve CD4 T cells
Total CD4+ T cells	tCD4
Non-activated total CD4+ T cells	naCD4
Activated total CD4+ T cells	aCD4
Naïve CD8+ T cells	nCD8	naïve CD8 T cells
Total CD8+ T cells	tCD8

### Sheet: GroundTruth_cis_eQTL
Cell type	Abbreviation	PBMC Cell Type
CD4+ Naïve and Central Memory T cell	CD4 NC
CD4+ Effector memory and central memory T cell	CD4 ET
CD4+ SOX4 T cell	CD4
CD8+ Naïve and Central memory T cell	CD8 NC
CD8+ Effector memory T cell	CD8 ET	effector CD8 T cells
CD8+ S100B T cell	CD8 S100B
Natural killer cell	NK
Natural killer cell Recruiting	NK R
Immature and Naïve B cell	B IN	naive B cells
Memory B cell	B Mem	memory B cells
Plasma cell	Plasma	plasmacytoid DC
Classical Monocyte	Mono C	classical monocytes
Non-Classical Monocyte	Mono NC	non-classical monocytes
Dendritic cell	DC
